# Patient-specific functional genomics and disease modeling suggest a role for LRP2 in hypoplastic left heart syndrome

**DOI:** 10.1101/835439

**Authors:** Jeanne L. Theis, Georg Vogler, Maria A. Missinato, Xing Li, Almudena Martinez-Fernandez, Tanja Nielsen, Stanley M. Walls, Anais Kervadec, Xin-Xin I Zeng, James N. Kezos, Katja Birker, Jared M. Evans, Megan M. O’Byrne, Zachary C. Fogarty, André Terzic, Paul Grossfeld, Karen Ocorr, Timothy J. Nelson, Timothy M. Olson, Alexandre R. Colas, Rolf Bodmer

**Author notes:** To whom correspondence should be addressed: Rolf Bodmer, PhD, Development, Aging and Regeneration Program, Sanford Burnham Prebys Medical Discovery Institute,10901 N Torrey Pines Rd., La Jolla, CA92037, USA. Equal contributions (Jeanne L. Theis, Georg Vogler, Maria A. Missinato). Equal contributions (Timothy J. Nelson, Timothy M. Olson, Alexandre R. Colas, Rolf Bodmer).

## Abstract

Congenital heart diseases (CHD), such as hypoplastic left heart syndrome (HLHS), are considered to have complex genetic underpinnings that are poorly understood. Here, an integrated multi-disciplinary approach was applied to identify novel genes and underlying mechanisms associated with HLHS. A family-based strategy was employed that coupled whole genome sequencing (WGS) with RNA sequencing of patient-derived induced pluripotent stem cells (iPSCs) from a sporadic HLHS proband-parent trio to identify, prioritize and functionally evaluate candidate genes in model systems. Consistent with the hypoplastic phenotype, the proband’s iPSCs had reduced proliferation capacity. Filtering WGS for rare de novo, recessive, and loss-of-function variants revealed 10 candidate genes with recessive variants and altered expression compared to the parents’ iPSCs. siRNA/RNAi-mediated knockdown in generic human iPSC-derived cardiac progenitors and in the *in vivo Drosophila* heart model revealed that LDL receptor related protein *LRP2* and apolipoprotein *APOB* are required for robust hiPSC-derived cardiomyocyte proliferation and normal hear structure and function, possibly involving an oligogenic mechanism via growth-promoting WNT and SHH signaling. *LRP2* was further validated as a CHD gene in a zebrafish heart model and rare variant burden testing in an HLHS cohort. Collectively, this cross-functional genetic approach to complex congenital heart disease revealed LRP2 dysfunction as a likely novel genetic driver of HLHS, and hereby established a scalable approach to decipher the oligogenic underpinnings of maladaptive left heart development.

**One sentence summary:** Whole genome sequencing and a multi-model system candidate gene validation - human iPSC-derived cardiomyocytes and *Drosophila* and zebrafish hearts - identified lipoprotein *LRP2* as a new potential driver in congenital heart disease and suggests a deficit in proliferation as a hallmark of hypoplastic left heart syndrome.
