## Supplemental Table 5 for "Patient-specific functional genomics and disease modeling suggest a role for LRP2 in hypoplastic left heart syndrome"

### Sheet: Sheet1
Supplemental Table 5. Interactome of prioritized HLHS candidate genes shown in Figure 5A
Species	Gene A	Gene B	Interaction Type	Pubmed ID (Reference)	human gene A	human gene B
Dmel	trol	ptc	protein-protein	15710747	HSPG2	PTCH1
Dmel	trol	hh	genetic	12645928	HSPG2	SHH
Dmel	trol	wg	other	23319599	HSPG2	WNT
Dmel	Hs6st	wg	other	23339195	HS6ST2	WNT
Dmel	Nhe2	fz	protein-protein, genetic	19234454	SLC9A1	FZD10
Dmel	Nhe2	ptc	genetic	27821494	SLC9A1	PTCH1
Dmel	Rfabg	hh	physical interaction	15875013, 17609110	APOB	SHH
Dmel	Rfabg	wg	physical interaction	15875013	APOB	WNT
Dmel	mgl	ci	protein-protein	15710747	LRP2	GLI1/2/3
Dmel	mgl	ptc	protein-protein	15710747	LRP2	PTCH1
Hsap	JPT1	AKT	other	21323578	HN1	AKT
Hsap	TP53	CDKN1A	physical interaction	11896572, 12897156,21900206	TP53	CDKN1A
Supplemental Figure:
Interactome of prioritized HLHS candidate genes shown in Figure 5A
BioGRID (v.3.5)
