## Supplemental Table 6 for "Patient-specific functional genomics and disease modeling suggest a role for LRP2 in hypoplastic left heart syndrome"

### Sheet: gene_level_results
Supplemental Table 6. SKAT-O Analysis of 82 prioritized candidate genes in cases and controls
gene	chrom	start	stop	skat.p.value	burden.p.value	burden.Q	skat.test.type	burden.test.type	nSNP	case.variant.count	control.variant.count	VQSR.PASS	CAVA_CLASS.ESS	CAVA_CLASS.FS	CAVA_CLASS.NSY	CAVA_CLASS.SG	CAVA_CLASS.SL
LRP2	2	169127109	169362685	0.000804841	0.000439955	19986.1	moments.matching	binary	26	14	29	26	0	0	26	0	0
SEMA6D	15	47184101	47774223	0.00902452	0.0137941	1470.97	moments.matching	binary	4	3	3	4	0	0	4	0	0
CHI3L2	1	111200771	111243440	0.016547	0.0147313	789.726	moments.matching	binary	3	2	1	3	0	0	3	0	0
LSAMP	3	115802363	117139389	0.022394	0.022394	230.244	davies	binary	1	1	0	1	0	0	1	0	0
GSK3A	19	42230186	42242625	0.023039	0.023039	230.244	davies	binary	1	1	0	1	0	0	1	0	0
RTN4	2	54972187	55112621	0.0296333	0.0215048	2817.69	moments.matching	binary	4	6	13	4	0	0	4	0	0
ESD	13	46771256	46797232	0.0448501	0.0350866	664.641	moments.matching	binary	4	2	2	4	0	1	3	0	0
PODN	1	53062052	53085502	0.0493565	0.0784037	2683.65	moments.matching	binary	10	7	22	10	1	0	9	0	0
CHIT1	1	203212827	203273641	0.0595312	0.0410225	1567.54	moments.matching	binary	5	4	8	5	1	2	2	0	0
FGFR1	8	38411138	38468834	0.0929575	0.0583075	543.108	moments.matching	binary	4	2	3	4	0	0	4	0	0
WNT1	12	48978453	48981676	0.101739	0.109901	167.414	moments.matching	binary	2	1	1	2	0	0	2	0	0
RTN3	11	63681446	63759891	0.101818	0.110167	166.297	moments.matching	binary	2	1	1	2	0	0	1	1	0
RAB1A	2	65070701	65130106	0.102327	0.113046	165.965	moments.matching	binary	2	1	1	2	0	0	2	0	0
CCNE1	19	29811898	29824308	0.102347	0.113123	166.356	moments.matching	binary	2	1	1	2	0	0	2	0	0
LRRC4C	11	40114203	41459773	0.197349	0.149001	349.266	moments.matching	binary	2	2	5	2	0	0	2	0	0
PLXNA2	1	208022242	208244320	0.210324	0.154625	829.289	moments.matching	binary	18	4	14	18	0	0	18	0	0
PGAM1	10	97426160	97433441	0.223351	0.201461	121.797	moments.matching	binary	3	1	2	3	0	0	3	0	0
APOB	2	21001429	21044073	0.231382	0.653282	474.94	moments.matching	binary	22	8	67	22	0	0	20	2	0
RGL1	1	183636085	183928531	0.264504	0.176363	391.847	moments.matching	binary	4	0	9	4	0	0	4	0	0
HSPB1	7	76302544	76304295	0.296358	0.299434	219.103	moments.matching	binary	8	2	7	8	0	2	6	0	0
AKR1A1	1	45550543	45570049	0.319813	0.202923	321.731	moments.matching	binary	5	0	8	5	0	0	5	0	0
TAF9B	X	78129748	78139706	0.326911	0.26036	344.861	moments.matching	binary	2	0	7	2	0	0	2	0	0
LRRC4B	19	50516892	50568045	0.338273	0.338273	76.8597	davies	binary	1	0	4	1	0	0	1	0	0
EGFR	7	55019021	55256620	0.339068	0.205769	255.012	moments.matching	binary	6	0	7	6	0	0	6	0	0
CKM	19	45306414	45322977	0.363569	0.266351	441.029	moments.matching	binary	4	4	16	4	0	0	3	0	1
HSPG2	1	21822245	21937297	0.374269	0.429479	2498.8	moments.matching	binary	54	21	116	54	1	0	53	0	0
FTH1	11	61959718	61967660	0.409911	0.294518	80.8734	moments.matching	binary	2	0	4	2	0	0	1	1	0
BCHE	3	165772904	165837472	0.411784	1	50.5674	moments.matching	binary	6	1	10	6	0	1	5	0	0
LRIG2	1	113073209	113132260	0.451043	1	0.492005	moments.matching	binary	6	1	7	6	0	0	6	0	0
FTHL17	X	31071241	31072053	0.456236	0.322559	227.368	moments.matching	binary	2	0	5	2	0	0	2	0	0
NF2	22	29603556	29698598	0.458178	0.290717	83.7432	moments.matching	binary	4	0	4	4	0	0	4	0	0
ALDOA	16	30053090	30070457	0.459399	0.459399	20.4929	davies	binary	1	0	2	1	0	0	1	0	0
SEMA6A	5	116443616	116574934	0.460059	0.290874	255.718	moments.matching	binary	7	0	7	7	0	2	5	0	0
NPEPPS	17	47522942	47623276	0.464977	0.464977	20.4929	davies	binary	1	0	2	1	0	0	1	0	0
EVX2	2	176077472	176083913	0.465566	0.465566	20.2585	davies	binary	1	0	2	1	0	0	1	0	0
HPGD	4	174490177	174523154	0.469927	0.469927	20.4929	davies	binary	1	0	2	1	0	1	0	0	0
MFI2	3	196988621	197029816	0.492187	1	144.56	moments.matching	binary	9	2	8	9	0	0	8	1	0
RTN1	14	59595976	59870966	0.527601	1	36.6077	moments.matching	binary	3	1	4	3	0	0	3	0	0
ANPEP	15	89784889	89815401	0.531057	1	2.58809	moments.matching	binary	6	1	6	6	0	1	5	0	0
NRXN1	2	49918505	51032536	0.533815	1	2.45259	moments.matching	binary	6	1	6	6	0	0	6	0	0
PGAM2	7	44062727	44065587	0.55147	0.398687	44.407	moments.matching	binary	2	0	3	2	0	0	2	0	0
PTCH1	9	95442980	95517057	0.553639	1	8.53964	moments.matching	binary	7	1	8	7	0	0	7	0	0
PODNL1	19	13931187	13953392	0.559907	0.363527	324.801	moments.matching	binary	11	1	15	11	1	2	7	1	0
EVX1	7	27242700	27247176	0.577068	0.577068	5.11922	davies	binary	1	0	1	1	0	0	1	0	0
NTM	11	131370478	132336822	0.577541	0.577541	4.97043	davies	binary	1	0	1	1	0	0	1	0	0
NCAM2	21	20998315	21543329	0.577877	0.577877	5.24891	davies	binary	1	0	1	1	0	0	1	0	0
LRIG3	12	58872149	58920522	0.578941	0.38692	46.819	moments.matching	binary	3	0	3	3	0	0	3	0	0
ATP5A1	18	46080248	46104334	0.579135	0.579135	5.109	davies	binary	1	0	1	1	0	0	1	0	0
FGF20	8	16992169	17002181	0.57931	0.57931	5.17879	davies	binary	1	0	1	1	0	0	1	0	0
FTMT	5	121851955	121852833	0.58062	0.58062	5.24891	davies	binary	1	0	1	1	0	0	0	1	0
GPC4	X	133300103	133415490	0.584173	0.584173	19.5193	davies	binary	1	0	1	1	0	0	1	0	0
RBM4B	11	66664998	66677921	0.656621	0.460726	20.9956	moments.matching	binary	2	0	2	2	0	1	1	0	0
GSK3B	3	119821323	120094417	0.656639	0.460742	20.9956	moments.matching	binary	2	0	2	2	0	0	2	0	0
GPD1	12	50103819	50111319	0.660672	0.464159	20.8967	moments.matching	binary	2	0	2	2	0	0	2	0	0
IGLON5	19	51311848	51330354	0.666527	0.469213	20.4349	moments.matching	binary	2	0	2	2	0	0	2	0	0
NDUFB1	14	92116122	92121917	0.670485	0.472647	20.8552	moments.matching	binary	2	0	2	2	0	0	1	1	0
PLA1A	3	119597842	119629811	0.672819	0.474666	20.1557	moments.matching	binary	2	0	2	2	1	0	1	0	0
ERBB4	2	211375717	212538841	0.674465	0.47612	20.8552	moments.matching	binary	2	0	2	2	0	0	1	1	0
POSTN	13	37562583	37598844	0.692502	1	0.705168	moments.matching	binary	6	3	21	6	0	0	6	0	0
LRIG1	3	66378797	66501263	0.71575	0.520957	272.475	moments.matching	binary	10	2	21	10	0	0	10	0	0
GPC5	13	91398675	92873682	0.717876	0.603671	2.70174	moments.matching	binary	9	2	14	9	0	6	2	1	0
DAG1	3	49468703	49535618	0.724554	1	0.866533	moments.matching	binary	6	1	7	6	0	0	6	0	0
PTCH2	1	44819844	44843063	0.849393	1	1.43307	moments.matching	binary	7	3	21	7	0	1	6	0	0
ENPEP	4	110365733	110565285	1	1	4.35146	moments.matching	binary	13	5	33	13	0	0	11	2	0
GLI3	7	41960950	42237870	1	1	8.05554	moments.matching	binary	9	5	34	9	0	0	9	0	0
