## Supplemental Table 9 for "Patient-specific functional genomics and disease modeling suggest a role for LRP2 in hypoplastic left heart syndrome"

### Sheet: Human_ChipSeq_Experiments (2)
Supplemental Table 9. ENCODE Datasets
Experiment Accession	BigWig File	Bed File	Target	Biosample_Summary	Biosample_Name	Assay
ENCSR281JXC	ENCFF665DKU	ENCFF164CBW	H3K27me3	heart embryo (101 day)	heart	ChIP-seq
ENCSR621WQY	ENCFF688KQB	ENCFF656WWM	H3K36me3	heart embryo (101 day)	heart	ChIP-seq
ENCSR712WTM	ENCFF523QJV	ENCFF798JKX	H3K9me3	heart embryo (101 day)	heart	ChIP-seq
ENCSR480OFK	ENCFF965PJE	ENCFF276NNN	H3K4me1	heart male embryo (105 days)	heart	ChIP-seq
ENCSR085FXN	ENCFF064NJL	ENCFF237EFK	H3K9ac	heart male embryo (105 days)	heart	ChIP-seq
ENCSR676ZKW	ENCFF366DMT	ENCFF086YUN	H3K4me1	heart male embryo (91 day)	heart	ChIP-seq
ENCSR358RVW	ENCFF650XMH	ENCFF669SXT	H3K4me3	heart male embryo (91 day)	heart	ChIP-seq
ENCSR322TJD	ENCFF763TYO	ENCFF686UBD	H3K27ac	aorta female adult (30 years)	aorta	ChIP-seq
ENCSR128VHV	ENCFF182VPC	ENCFF887VHI	H3K27me3	aorta female adult (30 years)	aorta	ChIP-seq
ENCSR989AMI	ENCFF281FXG	ENCFF695OJS	H3K36me3	aorta female adult (30 years)	aorta	ChIP-seq
ENCSR848TLB	ENCFF296KKE	ENCFF127OKE	H3K4me1	aorta female adult (30 years)	aorta	ChIP-seq
ENCSR960EVO	ENCFF328OPT	ENCFF455KIC	H3K4me3	aorta female adult (30 years)	aorta	ChIP-seq
ENCSR519CFV	ENCFF039JTK	ENCFF057LJS	H3K27ac	aorta male adult (34 years)	aorta	ChIP-seq
ENCSR196PGM	ENCFF397BWR	ENCFF634IHR	H3K27me3	aorta male adult (34 years)	aorta	ChIP-seq
ENCSR673JYT	ENCFF968LVP	ENCFF220HID	H3K36me3	aorta male adult (34 years)	aorta	ChIP-seq
ENCSR325VOA	ENCFF261LVJ	ENCFF732DSH	H3K4me1	aorta male adult (34 years)	aorta	ChIP-seq
ENCSR957BPJ	ENCFF432XVD	ENCFF223WWD	H3K4me3	aorta male adult (34 years)	aorta	ChIP-seq
ENCSR065ZNA	ENCFF383WLC	ENCFF978QLH	H3K9me3	aorta male adult (34 years)	aorta	ChIP-seq
ENCSR960MDF	ENCFF142LSJ	ENCFF374MIO	CTCF	ascending aorta female adult (51 year)	ascending aorta	ChIP-seq
ENCSR982QIF	ENCFF109PKU	ENCFF291LEP	H3K27ac	ascending aorta female adult (51 year)	ascending aorta	ChIP-seq
ENCSR103QHX	ENCFF573NUO	ENCFF951KRL	H3K27me3	ascending aorta female adult (51 year)	ascending aorta	ChIP-seq
ENCSR736PKV	ENCFF191EYK	ENCFF754HZY	H3K36me3	ascending aorta female adult (51 year)	ascending aorta	ChIP-seq
ENCSR202XTW	ENCFF082ADJ	ENCFF863RIB	H3K4me1	ascending aorta female adult (51 year)	ascending aorta	ChIP-seq
ENCSR645FBM	ENCFF757WJJ	ENCFF589EWY	H3K4me3	ascending aorta female adult (51 year)	ascending aorta	ChIP-seq
ENCSR441YQA	ENCFF771GOX	ENCFF834IVO	H3K9me3	ascending aorta female adult (51 year)	ascending aorta	ChIP-seq
ENCSR069UMW	ENCFF651IGX	ENCFF094LHG	H3K27ac	ascending aorta female adult (53 years)	ascending aorta	ChIP-seq
ENCSR589GII	ENCFF178UXM	ENCFF725IPE	H3K27me3	ascending aorta female adult (53 years)	ascending aorta	ChIP-seq
ENCSR248PES	ENCFF953LUQ	ENCFF137PKI	H3K36me3	ascending aorta female adult (53 years)	ascending aorta	ChIP-seq
ENCSR707AEW	ENCFF918NVX	ENCFF838XQY	H3K4me1	ascending aorta female adult (53 years)	ascending aorta	ChIP-seq
ENCSR122LOZ	ENCFF151YZO	ENCFF865ATS	H3K4me3	ascending aorta female adult (53 years)	ascending aorta	ChIP-seq
ENCSR723IKM	ENCFF050VHG	ENCFF548RMH	H3K9me3	ascending aorta female adult (53 years)	ascending aorta	ChIP-seq
ENCSR015GFK	ENCFF457SSM	ENCFF289XTV	H3K27ac	thoracic aorta male adult (37 years)	thoracic aorta	ChIP-seq
ENCSR939RLS	ENCFF178RAU	ENCFF347MVY	H3K27me3	thoracic aorta male adult (37 years)	thoracic aorta	ChIP-seq
ENCSR083MAZ	ENCFF129RUF	ENCFF718BTA	H3K36me3	thoracic aorta male adult (37 years)	thoracic aorta	ChIP-seq
ENCSR803IBD	ENCFF749KKG	ENCFF805HCK	H3K4me1	thoracic aorta male adult (37 years)	thoracic aorta	ChIP-seq
ENCSR984KWT	ENCFF715CEI	ENCFF344EJL	H3K4me3	thoracic aorta male adult (37 years)	thoracic aorta	ChIP-seq
ENCSR974OMC	ENCFF644PXV	ENCFF045UXJ	H3K9me3	thoracic aorta male adult (37 years)	thoracic aorta	ChIP-seq
ENCSR318HUC	ENCFF721SMI	ENCFF263VGS	H3K27ac	thoracic aorta male adult (54 years)	thoracic aorta	ChIP-seq
ENCSR988DFT	ENCFF004ZTC	ENCFF922YSW	H3K36me3	thoracic aorta male adult (54 years)	thoracic aorta	ChIP-seq
ENCSR416CYZ	ENCFF313BRE	ENCFF473UOL	H3K4me1	thoracic aorta male adult (54 years)	thoracic aorta	ChIP-seq
ENCSR930HLX	ENCFF862ZPW	ENCFF998LFJ	H3K4me3	thoracic aorta male adult (54 years)	thoracic aorta	ChIP-seq
ENCSR909VUB	ENCFF983LBQ	ENCFF214WSR	H3K9me3	thoracic aorta male adult (54 years)	thoracic aorta	ChIP-seq
ENCSR443UYU	ENCFF970RKM	ENCFF618VAN	H3K27ac	coronary artery female adult (53 years)	coronary artery	ChIP-seq
ENCSR343ZOV	ENCFF625TJR	ENCFF659VMT	H3K4me3	coronary artery female adult (53 years)	coronary artery	ChIP-seq
ENCSR543DAS	ENCFF740UWT	ENCFF837JMI	H3K27me3	tibial artery female adult (53 years)	tibial artery	ChIP-seq
ENCSR127ZSP	ENCFF080SCQ	ENCFF758RFX	H3K36me3	tibial artery female adult (53 years)	tibial artery	ChIP-seq
ENCSR233LCT	ENCFF363FAB	ENCFF243OUA	H3K4me1	tibial artery female adult (53 years)	tibial artery	ChIP-seq
ENCSR166VXF	ENCFF433GKF	ENCFF515SXC	H3K9me3	tibial artery female adult (53 years)	tibial artery	ChIP-seq
ENCSR699BEK	ENCFF072KUF	ENCFF960TOX	CTCF	tibial artery male adult (37 years)	tibial artery	ChIP-seq
ENCSR593KDJ	ENCFF880HJF	ENCFF777LYB	H3K27ac	right atrium auricular region female adult (53 years)	right atrium auricular region	ChIP-seq
ENCSR793PLF	ENCFF614LQR	ENCFF081OPL	H3K27me3	right atrium auricular region female adult (53 years)	right atrium auricular region	ChIP-seq
ENCSR967KZJ	ENCFF754NUD	ENCFF857GWJ	H3K36me3	right atrium auricular region female adult (53 years)	right atrium auricular region	ChIP-seq
ENCSR368ORV	ENCFF340WNS	ENCFF052PPU	H3K4me1	right atrium auricular region female adult (53 years)	right atrium auricular region	ChIP-seq
ENCSR791KFQ	ENCFF759FCM	ENCFF593MHZ	H3K4me3	right atrium auricular region female adult (53 years)	right atrium auricular region	ChIP-seq
ENCSR074ECR	ENCFF983HIO	ENCFF267XRX	H3K27ac	right cardiac atrium male adult (34 years)	right cardiac atrium	ChIP-seq
ENCSR972RKX	ENCFF278YAD	ENCFF749EII	H3K27me3	right cardiac atrium male adult (34 years)	right cardiac atrium	ChIP-seq
ENCSR671BOA	ENCFF776IPC	ENCFF305XNT	H3K4me1	right cardiac atrium male adult (34 years)	right cardiac atrium	ChIP-seq
ENCSR548LZS	ENCFF958IXF	ENCFF976DLO	H3K4me3	right cardiac atrium male adult (34 years)	right cardiac atrium	ChIP-seq
ENCSR596BHN	ENCFF124MGU	ENCFF228NTW	H3K9me3	right cardiac atrium male adult (34 years)	right cardiac atrium	ChIP-seq
ENCSR699ZGH	ENCFF630NCN	ENCFF226GKH	POLR2A	heart left ventricle female adult (51 year)	heart left ventricle	ChIP-seq
ENCSR544APK	ENCFF556RUC	ENCFF552XDP	CTCF	heart left ventricle female adult (53 years)	heart left ventricle	ChIP-seq
ENCSR854OXF	ENCFF491UMQ	ENCFF170EQJ	H3K27ac	heart left ventricle female adult (53 years)	heart left ventricle	ChIP-seq
ENCSR988JLN	ENCFF403ATC	ENCFF229DOE	H3K27me3	heart left ventricle female adult (53 years)	heart left ventricle	ChIP-seq
ENCSR500ZGF	ENCFF228RUQ	ENCFF995ILL	H3K36me3	heart left ventricle female adult (53 years)	heart left ventricle	ChIP-seq
ENCSR438QZN	ENCFF203URF	ENCFF882JWG	H3K4me1	heart left ventricle female adult (53 years)	heart left ventricle	ChIP-seq
ENCSR901SIL	ENCFF254JZR	ENCFF175CMC	H3K4me3	heart left ventricle female adult (53 years)	heart left ventricle	ChIP-seq
ENCSR000XAA	ENCFF218VMU	ENCFF433HZN	H3K9me3	heart left ventricle female adult (53 years)	heart left ventricle	ChIP-seq
ENCSR336YRS	ENCFF640ALB	ENCFF156SPI	POLR2A	heart left ventricle female adult (53 years)	heart left ventricle	ChIP-seq
ENCSR458RRZ	ENCFF891SNS	ENCFF163EQS	H3K27ac	heart left ventricle male adult (32 years)	heart left ventricle	ChIP-seq
ENCSR150QXE	ENCFF630HIW	ENCFF094TOI	H3K27ac	heart left ventricle male adult (34 years)	heart left ventricle	ChIP-seq
ENCSR503YOF	ENCFF930UVO	ENCFF167QYC	H3K27me3	heart left ventricle male adult (34 years)	heart left ventricle	ChIP-seq
ENCSR434MDA	ENCFF234AHA	ENCFF933YMH	H3K36me3	heart left ventricle male adult (34 years)	heart left ventricle	ChIP-seq
ENCSR111WGZ	ENCFF928JXF	ENCFF503VPM	H3K4me1	heart left ventricle male adult (34 years)	heart left ventricle	ChIP-seq
ENCSR487BEW	ENCFF259CAK	ENCFF836LXX	H3K4me3	heart left ventricle male adult (34 years)	heart left ventricle	ChIP-seq
ENCSR176KNR	ENCFF988JKE	ENCFF174BKG	H3K9me3	heart left ventricle male adult (34 years)	heart left ventricle	ChIP-seq
ENCSR557DFM	ENCFF010EUT	ENCFF543XLN	H3K27ac	heart left ventricle male child (3 years)	heart left ventricle	ChIP-seq
ENCSR109RDK	ENCFF341OYD	ENCFF557IVX	H3K27me3	heart left ventricle male child (3 years)	heart left ventricle	ChIP-seq
ENCSR877RMK	ENCFF895NKH	ENCFF112HLL	H3K36me3	heart left ventricle male child (3 years)	heart left ventricle	ChIP-seq
ENCSR230VEM	ENCFF136KEU	ENCFF769TKN	H3K4me1	heart left ventricle male child (3 years)	heart left ventricle	ChIP-seq
ENCSR377KDN	ENCFF094USN	ENCFF866LXE	H3K4me3	heart left ventricle male child (3 years)	heart left ventricle	ChIP-seq
ENCSR442JTA	ENCFF816CTI	ENCFF295KYS	H3K9me3	heart left ventricle male child (3 years)	heart left ventricle	ChIP-seq
ENCSR928HSI	ENCFF799BTI	ENCFF651QNM	H3K27ac	heart right ventricle male adult (34 years)	heart right ventricle	ChIP-seq
ENCSR068CQX	ENCFF893NOP	ENCFF064BQP	H3K27me3	heart right ventricle male adult (34 years)	heart right ventricle	ChIP-seq
ENCSR142OBQ	ENCFF292XMX	ENCFF882JNM	H3K36me3	heart right ventricle male adult (34 years)	heart right ventricle	ChIP-seq
ENCSR076CZA	ENCFF603RHJ	ENCFF506DNI	H3K4me1	heart right ventricle male adult (34 years)	heart right ventricle	ChIP-seq
ENCSR791GCO	ENCFF986CZC	ENCFF474YFO	H3K4me3	heart right ventricle male adult (34 years)	heart right ventricle	ChIP-seq
ENCSR028NXO	ENCFF592FPI	ENCFF908ALW	H3K27ac	heart right ventricle male child (3 years)	heart right ventricle	ChIP-seq
ENCSR676LPF	ENCFF845QWZ	ENCFF550VSQ	H3K27me3	heart right ventricle male child (3 years)	heart right ventricle	ChIP-seq
ENCSR616VTK	ENCFF468GIA	ENCFF800WID	H3K36me3	heart right ventricle male child (3 years)	heart right ventricle	ChIP-seq
ENCSR023ALV	ENCFF640DMT	ENCFF235UQM	H3K4me1	heart right ventricle male child (3 years)	heart right ventricle	ChIP-seq
ENCSR107RDP	ENCFF069RMH	ENCFF786ACC	H3K4me3	heart right ventricle male child (3 years)	heart right ventricle	ChIP-seq
ENCSR086JMA	ENCFF154JOJ	ENCFF294BZZ	H3K9me3	heart right ventricle male child (3 years)	heart right ventricle	ChIP-seq
